# Fiber-associated *Lachnospiraceae* reduce colon tumorigenesis by modulation of the tumor-immune microenvironment

**DOI:** 10.1101/2021.02.24.432654

**Authors:** Ana S Almeida, Tam T T Tran, Tarini S. Ghosh, Celine Ribiere, Cathriona Foley, Lisa A Azevedo, Paola Pellanda, Werner Frei, Cara M Hueston, Raju Kumar, Burkhardt Flemer, Inês Sequeira, Micheal O’Riordain, Fergus Shanahan, Paul W. O’Toole

## Abstract

Patients with colorectal cancer (CRC) harbor gut microbiomes that differ in structure and function from those of healthy individuals, suggesting this altered microbiome could contribute to tumorigenesis. Despite increasing evidence implicating the gut microbiome in CRC, the collective role of different microbial consortia in CRC carcinogenesis is unclear. We have previously described these consortia as co-abundance groups that co-exist at different abundance levels in the same patient. Here, we report that tumor biopsy tissue from patients with a “high-risk” Pathogen-type microbiome had a different immune transcriptome and immune cell infiltrate from those with a “low-risk” *Lachnospiraceae*-type microbiome. Transplantation from patients of the two fecal microbiome types into mice with an orthotopic tumor differentially affected tumor growth and the systemic anti-tumor immune response. The differences in tumor volume and immunophenotype between mice receiving the high-risk and the low-risk microbiome correlated with differences in the engrafted human microbial species and predicted microbiome-encoded metabolites in the two groups. Of twelve taxa whose abundance in recipient mice led to increased tumor onset, seven corresponded with differentially abundant taxa in a global dataset of 325 CRC patients versus 310 healthy controls. These data suggest that the enrichment for a *Lachnospiraceae*-type configuration of the gut microbiome may influence colon cancer progression and disease outcome by modulating the local and systemic anti-tumor immune response.

**Graphical Abstract:** 

Proposed model of how the high-risk Pathogen and low-risk *Lachnospiraceae* CAGs differentially modulate the tumor immune response.
