## Supplementary material for "Fiber-associated *Lachnospiraceae* reduce colon tumorigenesis by modulation of the tumor-immune microenvironment": Table S1

### Sheet: S1. ALL CRC Clinical Data
Patient ID	Gender	Age (years)	Tumour Type	Tumour Location	Tumour Size (cm)	T-category	N-category	BMI (kg/m2)	Hip/waist ratio	Medication	Bowel Preparation
CRC021	Female	58	Adenocarcinoma	Rectum	5.2	T3	N0	28.8	0.9	Lipitor 20mgs	Klean Prep x 1 and Picolax (5 days prior to surgery) followed by low residue diet x 5days and Phosphate enema x 2 on morning of the surgery
CRC022	Male	82	Invasive adenocarcinoma	Caecum	2.5	T2	N1a	ND	0.96	imdur 60mg,Bisop 10mgs OD,fibrogel O/D,Burinex 1mg O/D,Lyrica100mgs,Nexium 40mg,Deltacortil 5mgsO/D,Galfer 30mg O/D,Zolipen 10mgs O/D	Klean Prep x 1 and Picolax (5 days prior to surgery) followed by low residue diet x 5days and Phosphate enema x 2 on morning of the surgery
CRC024	Male	66	Invasive adenocarcinoma	Recto-sigmoid junction	3	T2	N0	32.8	1.03	Atrovastin 20mgs tds	Klean Prep x 1 and Picolax (5 days prior to surgery) followed by low residue diet x 5days and Phosphate enema x 2 on morning of the surgery
CRC033	Male	65	Adenocarcinoma	Recto-sigmoid junction	1.2	T2	N1a	28.5	1.08	Coversyl Arginine 5mgs OD	Klean Prep x 1 and Picolax (5 days prior to surgery) followed by low residue diet x 5days and Phosphate enema x 2 on morning of the surgery
CRC034	Male	85	Adenocarcinoma (Rectal, large tubulovillous adenoma with predominanlty low grade and focal high grade dysplasia	Recto-sigmoid junction	3	T2	ND	ND	ND	Symbicort prn	Klean Prep x 1 and Picolax (5 days prior to surgery) followed by low residue diet x 5days and Phosphate enema x 2 on morning of the surgery
CRC035	Male	73	Adenocarcinoma	Rectum	2.8	T2	N1c	29.5	0.91	immodium 2mg,Seretide Inhaler,Nuseals Aspirin 75mgs OD,Atrovastin 20mgsOD.esomeprazole 40mgsOD,Valoid 25mg OD,Duphalic PRN,	Klean Prep x 1 and Picolax (5 days prior to surgery) followed by low residue diet x 5days and Phosphate enema x 2 on morning of the surgery
CRC038	Female	83	Invasive adenocarcinoma	Hepatic Flexure	5.3	T3	N0	21	ND	Nexium 40mg,Evista60mg,nuprin 75mg,Lipitor 20mgs Tabs,Lanoxin62.5mcg,	phospate enema x2
CRC039	Female	63	Adenocarcinoma	Recto-sigmoid junction	ND	T1	N0	23	0.89	Fluoxetive 20 TDS,Rosuvastin Teva 5mg O/D ,Xanax 500mcg ,Neo-cytanon 100mg once a month ,Calcichew OD,Spirivia 18mcg PRN ,seretide 250mcg PRN ,Salanol 205mg PRN	phospate enema x2
CRC041	Male	57	Invasive adenocarcinoma	Rectum	2.3	T2	N0	24	0.91	lipitor 20mgs od	phospate enema x2
CRC042	Male	75	Tubular adenoma with low grade dysplasia	Transverse colon	-	T0	-	ND	0.91	Nexium 40mgs OD,cacichew OD,Seritide inhalor 1 puff Prn,Seritide inhalor 1 puff Prn,Seritide inhalor 1 puff Prn,Movicol 1 sachet daily,	Klean Prep x 1 and Picolax (5 days prior to surgery) followed by low residue diet x 5days and Phosphate enema x 2 on morning of the surgery
CRC043*	Female	56	Invasive adenocarcinoma	Sigmoid colon	2.5	T4a	N0	21.5	0.87	None	Klean Prep x 1 and Picolax (5 days prior to surgery) followed by low residue diet x 5days and Phosphate enema x 2 on morning of the surgery
CRC044*	Female	66	Adenocarcinoma	Recto-sigmoid junction	3.5	T3	N2b	ND	ND	Bendnoflumethiazole 5mgs OD	Klean Prep x 1 and Picolax (5 days prior to surgery) followed by low residue diet x 5days and Phosphate enema x 2 on morning of the surgery
CRC045	Male	60	Invasive adenocarcinoma	Sigmoid colon	8.5	T3	N0	ND	ND	None	Klean Prep x 1 and Picolax (5 days prior to surgery) followed by low residue diet x 5days and Phosphate enema x 2 on morning of the surgery
CRC046	Male	70	Invasive adenocarcinoma	Transverse colon	9.5	T4a	N0	27	0.94	Innahep 16,500 daily ,Atrovastin 20mg Nocte ,Lispril 20mgs(OD),Bisopoprolol 75mgs OD,Lercandipine 20mgs daily ,Calcichew D3 Forte OD,Active 55mgs daily ,omeprazole 20mgs OD ,Prednisolone 10mgs OD	Klean Prep x 1 and Picolax (5 days prior to surgery) followed by low residue diet x 5days and Phosphate enema x 2 on morning of the surgery
CRC047	Male	75	Adenocarcinoma	Rectum	1.5	T2	N0	27.6	0.96	Crestor 20mgs OD,Pantoprazole 40mgs OD,Ramipril 1.25 mg OD,Bisop 2.75mgs,Nuseals Aspirin 75mgs OD	Klean Prep x 1 and Picolax (5 days prior to surgery) followed by low residue diet x 5days and Phosphate enema x 2 on morning of the surgery
CRC050	Male	74	Invasive adenocarcinoma	Sigmoid colon	3.6	T2	N0	30	1.06	Warfarin,Atrovastin ,Ramipiril,Pantaprazole ,Asprin 75mg,Bisoprolol 10mgs ,	Movi-prep x2 litres in 24h
CRC055*	Male	69	Adenocarcinoma	Rectum	7	T3	N1	29.5	1.02	Metformin 1000mg daily ,Glicazide 30mgs OD,Eliquis 10mgs OD,Bisoproprol 2.5mgs ,Losartan 100mgs OD,Amlodipine10mgs OD	Klean Prep x 1 and Picolax (5 days prior to surgery) followed by low residue diet x 5days and Phosphate enema x 2 on morning of the surgery
CRC056*	Male	65	Tubulovillous adenoma with low grade dysplasia	Heaptic flexure	-	T0	-	25.7	0.98	Atrovasin 20mg OD,Eltroxin 50mgs OD	Klean Prep x 1 and Picolax (5 days prior to surgery) followed by low residue diet x 5days and Phosphate enema x 2 on morning of the surgery
CRC057*	Male	66	Invasive adenocarcinoma	Rectum	1.5	T1	N0	25	0.81	Xaltan eye drops 1 drop OD	Klean Prep x 1 and Picolax (5 days prior to surgery) followed by low residue diet x 5days and Phosphate enema x 2 on morning of the surgery
CRC058	Male	81	Invasive adenocarcinoma	Transverse colon	12	T4b	N1a	23	0.95	Omeprazole 40mg OD	Klean Prep x 1 and Picolax (5 days prior to surgery) followed by low residue diet x 5days and Phosphate enema x 2 on morning of the surgery
CRC063*	Female	83	Invasive adenocarcinoma	Ascending colon	4	T4a	N1b	28.7	1.03	Buscopan 20mgs TDS ,Durogesic Patch 12mcg/ml Patch change every 3 days,Immodium 4mgs QDS PO,Palexa (tapentadol) 50mgs BD	Klean Prep x 1 and Picolax (5 days prior to surgery) followed by low residue diet x 5days and Phosphate enema x 2 on morning of the surgery
CRC066*	Female	70	Invasive adenocarcinoma	Rectum	3.5	T4a	N2b	29	1.07	Levothyroxine 125mcgs OD 3 days a week and 150mcgs OD 4 days a week,Metformin and sitagliptin 50/1000mg OD,Ramipril 5mg OD,Aspirin 75mgs OD,Sodium Valproate and Valporonic Acid 500mg BD,Bisoprolol 25mgs OD ,Seretide Inhaler 2 puffs BD,Spiriva inhaler 1 puff OD,Vastatin 40mg OD,Fruosemide 20mg OD,Colecalciferol 800iu OD,Diltiazem Hydrochloride SR 40mgs BD,	Picolax x2 and Klean Prep x 2 (18/10/2017)
CRC067	Female	61	Invasive adenocarcinoma	Sigmoid colon	6.7	T4b	N2a	23.9	Not performed	Lactalose 10-15mls OD,Esomeprazole 40mg OD,paracemol 1g QDS PRN,Innohep 4500iu S/C	No Prep
CRC068*	Male	86	Invasive adenocarcinoma	Sigmoid colon	3.2	T3	N0	26.5	0.86	Eltroxin 50mcg OD,Cambodrat 0.5mg PO OD,	2 Phosphate ememas morning of surgery
CRC069	Female	65	Invasive adenocarcinoma	Caecum	5	T3	N1b	22	0.92	None	2 Phosphate ememas morning of surgery
CRC070	Male	44	Invasive adenocarcinoma	Ascending colon	4	T4a	N2a	36.3	Not performed	None	2 Phosphate ememas morning of surgery
CRC071*	Female	77	Adenocarcinoma	Sigmoid colon	3.5	T4	N1b	32.3	0.94	Esomeprazole 40mg OD ,Rosuvastin Teva 10mg OD ,Omega three capsules X2 OD,Glucosamine Capsules x2 OD	Moviprep X 3 litres in 24 hours.
CRC072*	Male	49	Invasive adenocarcinoma	Sigmoid colon	4	T4a	N1b	24	0.94	None	Moviprep X 3 litres in 24 hours.
CRC073*	Male	82	Invasive adenocarcinoma	Sigmoid colon	ND	T3	N0	28	Not performed	Valsartan/hydrochlorothiazide 80MG/12.5,Astorvastatin 10mg,PO OD,Prednisilone 5mg OD,Paracetamol 1 gram PRN	Moviprep X 3 litres in 24 hours.
CRC074	Female	77	Invasive adenocarcinoma	Ascending colon	ND	T1	N0	29	0.85	Asprin 75mgs OD,Atorvastatin 40mgs OD,Atendsonate 70mg PO once weekly ,Bisoprolol 5mg ,Lansoprpzole 20mg PO OD,Valsartin 40mg PO OD,VIT D Caltrate 600mg/400 IU OD,Rivarobaxban 20mg OD	Moviprep X 3 litres in 24 hours.
CRC077*	Male	60	Invasive adenocarcinoma	Sigmoid colon	3	T3	N0	30	Not performed	None	Moviprep X 3 litres in 24 hours.
CRC079	Female	58	Invasive adenocarcinoma	Rectum	ND	T4a	N0	23.5	Not performed	Levothyroxine 75mg OD ,Losartan Potassium 50mg/12.5mg PO OD,Calcium Supplements ,Omega 3 Supplements Daily	Moviprep X 3 litres in 24 hours.
Table S1 - Detailed clinical and pathological information of patients with adenomas or CRC
Abbreviations: ND, not determined; Stars (*) indicate the 12 patients selected for RNAseq analysis
Statistics	32 patients
Females	12 out of 32	0.363636
Males	20 out of 32	0.625
	Mean	Median	Min	Max
Age	68.7812	67.5	44	86
BMI	27.0407	27.6	21	36.3
