## Supplementary material for "Fiber-associated *Lachnospiraceae* reduce colon tumorigenesis by modulation of the tumor-immune microenvironment": Table S7

### Sheet: SpeciesProfile_W2
Species Name	S1	S3	S5	S7	S9	S11	Group 1	S13	S15	S17	S19	S21	S23	Group 2	Donor 1	Donor 2
Alistipes_putredinis	2.23216	2.0372	2.0725	5.52512	2.80464	1.9624	2.77234	6.31372	5.28416	3.54212	8.48946	2.78536	6.14652	5.42689	0.12175	2.95749
Alistipes_senegalensis	0	0	0	0.00159	0	0	0.000265	0.01372	0.00813	0.01755	0.00221	0	0	0.006935	0.42827	0.06863		Tumor Negative at week 2
Anaerofustis_stercorihominis	0	0	0	0	0	0	0	0.06941	0.07833	0.12908	0.11556	0.0788	0.08573	0.0928183	0	0		Tumor Negative at week 5
Bacteroidales_bacterium_ph8	0	0	0	0	0	0	0	0.23081	0.22065	0.12039	0.0915	0.10872	0.07896	0.141838	0.14401	0.14824		Tumor Positive at week 2
Bacteroides_finegoldii	0	0	0	0	0	0	0	0.12243	1.71585	0.56576	0.07553	0.10194	0.2115	0.465502	0	0.1068		Tumor Positive at week 5
Bacteroides_thetaiotaomicron	0	0	0	0	0	0	0	2.33321	2.11747	3.43918	0.81419	1.25602	1.04578	1.83431	0	0.00398
Coprococcus_comes	0	0	0	0.00506	0	0.00186	0.00115333	0.32906	0.62612	0.48406	0.21486	0.19437	0.36743	0.369317	0.69499	0.93467		Taxa in bold - are common markers at week 2 and 5
Erysipelotrichaceae_bacterium_2_2_44A	0.00085	0.00461	0.01435	0.09132	0.03328	0.03279	0.0295333	0.14239	0.20755	0.23337	0.53089	0.18953	0.16714	0.245145	0.00623	0
Erysipelotrichaceae_bacterium_6_1_45	0	0	0	0	0	0	0	0.01455	0.02433	0.02379	0.07802	0.01229	0.02352	0.0294167	0	0
Odoribacter_splanchnicus	0	0	0	0	0	0	0	0.33035	0.36611	0.32473	0.18786	0	0.09082	0.216645	1.00495	0
Parabacteroides_goldsteinii	0	0	0	0	0	0	0	5.17376	3.73812	3.66397	7.68735	3.96237	2.71983	4.4909	0	0.41941
Akkermansia_muciniphila	1.52584	1.11979	1.54089	2.08492	0.6505	0.63501	1.25949	3.22072	4.52274	3.03222	7.5849	3.36624	9.95352	5.28006	0.71327	36.5426
Alistipes_onderdonkii	0.12618	0.11102	0.00394	0.00335	0	0.00702	0.0419183	3.42021	2.30611	1.66363	2.25658	1.6792	1.44056	2.12771	0.1295	0.19506
Bacteroides_cellulosilyticus	0.00212	0.00015	6.94284	0.65298	0.0942	2.10338	1.63261	43.2504	43.6855	49.6853	38.2226	57.2299	48.0022	46.6793	0.00049	0.0616
Bacteroides_dorei	0	0.00017	0.00217	0.01739	0.0017	0.00765	0.00484667	2.53248	4.14297	4.16426	0.36388	4.27452	4.47267	3.32513	0.0054	2.15035
Barnesiella_intestinihominis	1.56654	1.28582	0.90923	1.01546	0.09918	0.21991	0.849357	5.87687	5.50079	4.05677	4.14349	2.7566	3.54282	4.31289	1.44658	0.35483
Bifidobacterium_longum	0.00401	0.00222	0	0.001	0.00197	0	0.00153333	0.32064	0.40963	0.34064	0.74652	0.43797	0.98749	0.540482	11.8522	2.29847
Bifidobacterium_pseudocatenulatum	0	0	0	0	0	0	0	0.1194	0.15062	0.16518	0.1689	0.11503	0.294	0.168855	27.6021	0.03153
Bilophila_unclassified	0.36019	0.29378	0.30415	0.44193	0.38573	0.27096	0.34279	0.46274	0.49214	0.22453	0.70931	0.41084	1.00693	0.551082	0.05115	3.16651
Bilophila_wadsworthia	0.00422	0.00521	0.0007	0.00475	0.0031	0.00028	0.00304333	0.09048	0.08822	0.0334	0.11636	0.06081	0.17342	0.0937817	0	0.62652
Catenibacterium_mitsuokai	0	0	0	0	0	0	0	0.02003	0.01954	0.01022	0.06642	0.01049	0.03413	0.026805	0	0.00592
Collinsella_aerofaciens	0	0	0	0.00625	0.00046	0	0.00111833	0.01186	0.01624	0.01485	0.03564	0.02266	0.05593	0.0261967	3.05384	1.046
Coprobacter_fastidiosus	0	0	0.15615	0	0	0	0.026025	0.06631	0.10897	0.06233	0.05736	0.06305	0.05546	0.0689133	0	0
Eubacterium_cylindroides	0	0	0	0	0	0	0	0	0	0	0.01056	0	0.00422	0.00246333	0	0
Holdemania_unclassified	0	0	0	0	0	0	0	0	0	0.09096	0	0	0	0.01516	0	0
Oscillibacter_sp_KLE_1745	0	0	0	0	0	0	0	0	0.36177	1.78005	0.42555	1.06036	0	0.604622	0	0.36954
Roseburia_inulinivorans	0	0	0	0	0	0	0	0.00966	0.01235	0.00247	0	0	0	0.00408	0.00557	0.32113
Sutterella_wadsworthensis	0	0	0	0	0	0	0	0.05412	0.033	0.04332	0.22521	0.26026	0.15775	0.128943	0	1.55831
Alistipes_finegoldii	0.08087	0.10132	0.00909	0.01641	0	0.0035	0.0351983	0	0	0	0	0	0	0	0.18157	0
Bacteroides_caccae	1.24548	0.86561	3.15375	3.24411	1.61508	1.63689	1.96015	0	0	0	0	0	0	0	1.1524	0
Bacteroides_xylanisolvens	0.26146	0.11968	7.80448	4.50718	5.03731	12.835	5.09419	0	0	0	0	0	0	0	0.03198	0
Clostridiales_bacterium_1_7_47FAA	0.01792	0.02281	0.12735	0.09488	0.02545	0.01318	0.050265	0	0	0	0	0	0	0	0	0.00466
Clostridium_asparagiforme	0	0.00529	0.14164	0	0	0	0.0244883	0	0	0	0	0	0	0	0	0.01176
Clostridium_hathewayi	0.35875	0.20485	1.66909	1.38212	0.92706	0.25603	0.79965	0	0	0	0	0	0	0	0	0
Clostridium_hylemonae	0.08987	0.05632	0.11377	0	0	0	0.0433267	0	0	0	0	0	0	0	0	0
Clostridium_symbiosum	0.28363	0.34566	0.57711	0.40061	0.19454	0.21842	0.336662	0	0	0	0	0	0	0	0	0
Coprococcus_sp_ART55_1	0.69154	0.18327	1.8442	0	0	0	0.453168	0	0	0	0	0	0	0	12.4678	0.84457
Flavonifractor_plautii	0.03633	0.02865	0.00045	0.00972	0	0.00104	0.0126983	0	0	0	0	0	0	0	0	0
Holdemania_filiformis	0.04084	0.0608	0.05123	0.03445	0	0.01233	0.033275	0	0	0	0	0	0	0	0.01567	0.11476
Ruminococcus_obeum	0.01275	0.01294	0.0373	0.04852	0.04542	0.02257	0.0299167	0	0.00081	0	0.00048	0	0.00104	0.000388333	0.65875	0.37296
Bacteroides_faecis	3.15025	3.59532	4.10266	6.24226	3.81037	3.44336	4.05737	0.00362	0	0	0	0	0	0.000603333	0.1054	0
Bacteroides_fragilis	0.16215	0.11954	0.55216	2.27175	1.671	0.90396	0.94676	0	0	0	0	0	0	0	0.00593	0
Bacteroides_salyersiae	0.11644	0.38494	0.43545	1.86093	0.7841	0.59862	0.696747	0	0	0	0	0	0	0	0.00684	0
Bacteroides_uniformis	40.8742	41.7253	2.62567	11.3805	49.0405	28.0815	28.9546	1.7626	0.65207	0.85895	0.16521	0.55708	0.37959	0.72925	3.52967	0.46587
Bifidobacterium_breve	0	0	0	0.04613	0.08107	0.00694	0.0223567	0	0	0	0	0	0	0	0	0
Clostridium_bolteae	0.60068	1.05615	0.24282	1.69233	2.51074	2.45462	1.42622	0	0.35716	0	0	0	0.23928	0.0994067	0.02895	0
Desulfovibrio_piger	0.00472	0.00207	0.02184	0.03969	0.03031	0.00993	0.0180933	0	0	0	0	0	0	0	0.11958	1.51904
Lachnospiraceae_bacterium_5_1_57FAA	0.00337	0.0113	0	0.00172	0.00089	0.00466	0.00365667	0	0	0	0	0	0	0	0	0
Parabacteroides_distasonis	0.0936	0.12414	0.47765	1.19178	0.66547	0.57805	0.521782	0	0	0	0	0	0	0	0	0
Parabacteroides_unclassified	1.92585	1.82771	7.10391	15.9514	7.39607	7.68593	6.98181	6.23865	4.87617	6.79182	0	0	4.64973	3.7594	0	0
Paraprevotella_clara	0.26924	0.30551	0.47923	0.86252	0.76476	0.40479	0.514342	0	0	0	0	0	0	0	0.00129	0
Paraprevotella_unclassified	0.95208	1.08085	1.31559	2.89101	2.41661	1.39465	1.67513	0	0	0	0	0	0	0	0.01845	0
Paraprevotella_xylaniphila	0.00756	0.01299	0.03302	0.03214	0.03709	0.01041	0.0222017	0	0	0	0	0	0	0	0	0
Acidaminococcus_intestini	0	0	0	0	0	0	0	0	0	0	0	0	0	0	0.00367	0
Acidaminococcus_sp_HPA0509	0	0	0	0	0	0	0	0	0	0	0	0	0	0	0.44408	0
Acidaminococcus_unclassified	0	0	0	0	0	0	0	0	0	0	0	0	0	0	0.17212	0
Actinomyces_graevenitzii	0	0	0	0	0	0	0	0	0	0	0	0	0	0	0	0.00444
Actinomyces_odontolyticus	0	0	0	0	0	0	0	0	0	0	0	0	0	0	0	0.00839
Actinomyces_viscosus	0	0	0	0	0	0	0	0	0	0	0	0	0	0	0.01263	0
Adlercreutzia_equolifaciens	0	0	0.00107	0	0	0	0.000178333	0.01095	0.01547	0.00673	0.00089	0	0.00571	0.006625	0	0.0225
Alistipes_indistinctus	0.11429	0.07125	0.15399	0.42536	0.27947	0.16974	0.20235	0.24732	0.18262	0.17321	0.27878	0.1258	0.16263	0.19506	0.00882	0.03527
Alistipes_shahii	0.19045	0.13399	0.33723	0.83269	0.33884	0.16243	0.332605	0.157	0.13086	0.15199	0.03985	0.00101	0.00837	0.0815133	2.39911	0.23149
Alistipes_sp_AP11	0	0	0	0	0	0	0	0	0	0	0	0	0	0	0.30536	0.31319
Alloscardovia_omnicolens	0	0	0	0	0	0	0	0	0	0	0	0	0	0	0.00426	0
Anaerostipes_hadrus	0	0	0	0	0	0	0	0	0	0	0	0	0	0	0.08054	0
Anaerotruncus_colihominis	0	0	0.00468	0	0.013	0	0.00294667	0	0	0	0	0	0	0	0	0.00201
Anaerotruncus_unclassified	0	0	0.00305	0.01093	0	0	0.00233	0	0	0	0	0	0	0	0	0.01216
Bacteroides_coprocola	0	0	0	0	0	0	0	0	0	0	0	0	0	0	0.59848	0
Bacteroides_coprophilus	0	0	0	0	0	0	0	0	0	0	0	0	0	0	0.06037	0
Bacteroides_eggerthii	23.4905	36.4092	0	0	0	0	9.98329	0.01399	0	0	0	0	0	0.00233167	0.08757	0
Bacteroides_intestinalis	14.6491	1.8044	19.9271	13.2613	12.2085	4.51912	11.0616	0.01396	0	0	0	0.00033	0	0.00238167	0.03948	0
Bacteroides_ovatus	0.88317	0.73617	31.1547	15.2777	2.74602	26.4013	12.8665	9.92841	8.42775	8.79128	16.1429	13.4774	2.95294	9.95345	0.29339	0.00583
Bacteroides_stercoris	0	0	0	0	0	0	0	0.384	0.66218	0.53927	0	0	0	0.264242	0	4.17182
Bacteroides_vulgatus	0.16135	0.11485	0.11559	0.446	0.17366	0.07993	0.181897	0.15136	0.35939	0.09797	1.01791	0.08541	0.38104	0.348847	0.58441	0.18254
Bifidobacterium_adolescentis	0	0	0	0	0	0	0	0	0	0	0	0	0	0	0	3.56206
Bifidobacterium_bifidum	0	0	0	0	0	0	0	0	0	0	0	0	0	0	0	0.0179
Bifidobacterium_catenulatum	0	0	0	0	0	0	0	0	0	0	0	0	0	0	0.00779	0.00065
Bifidobacterium_dentium	0	0	0	0	0	0	0	0	0	0	0	0	0	0	0.08109	0
Burkholderiales_bacterium_1_1_47	0.0008	0	0.02557	0.1664	0.07728	0.06918	0.0565383	0.00097	0.00069	0.00068	0	0	0.00022	0.000426667	0	0.00312
Clostridiaceae_bacterium_JC118	0	0	0.05671	0.00282	0.00408	0.00027	0.0106467	0	0	0	0	0	0	0	0	0
Clostridium_bartlettii	0	0	0	0	0	0	0	0	0	0	0	0	0	0	0.24928	0
Clostridium_bolteae	0.60068	1.05615	0.24282	1.69233	2.51074	2.45462	1.42622	0	0.35716	0	0	0	0.23928	0.0994067	0	0.00208
Clostridium_citroniae	0.0019	0.00212	0.00265	0.00124	0.00066	0.0014	0.00166167	0.17924	0.37743	0.41848	0.86795	0.36669	0.73336	0.490525	0	0.02403
Clostridium_innocuum	0.13706	0.03377	0.02689	0.04468	0.0213	0.02642	0.0483533	0.20077	0.33131	0.4212	0.58579	0.2157	0.22879	0.330593	0	0
Clostridium_leptum	0	0.0007	0	0	0	0	0.000116667	0	0	0	0	0	0	0	0.015	0.77484
Clostridium_ramosum	0	0	0.06209	0.09647	0.11559	0.06221	0.05606	0	0	0	0	0	0	0	0	0
Clostridium_sp_ATCC_BAA_442	0	0	0	0	0	0	0	0	0	0	0.46056	0	0.4717	0.155377	0	0
Clostridium_sp_L2_50	0	0	0	0	0	0	0	0	0	0	0	0	0	0	0.48231	0
Coprobacillus_unclassified	0	0	0	0	0	0	0	0	0	0	0	0	0	0	0	0
Coprococcus_catus	0	0	0	0	0	0	0	0	0	0	0	0	0	0	0.387	0.20787
Coriobacteriaceae_bacterium_phI	0	0	0	0	0	0	0	0	0	0	0	0	0.00195	0.000325	0	0
Desulfovibrio_desulfuricans	0	0	0	0	0	0	0	0	0.00288	0	0	0	0.01331	0.00269833	0	0
Dialister_invisus	0	0	0	0	0	0	0	0	0	0	0	0	0	0	0	0.06533
Dorea_formicigenerans	0	0	0	0	0	0	0	0	0	0	0	0	0	0	0.39621	0.24732
Dorea_longicatena	0	0	0	0.00289	0	0	0.000481667	0	0	0	0	0	0	0	0.83418	0.10899
Dorea_unclassified	0	0	0.02191	0.03744	0.00485	0.00701	0.0118683	0	0	0	0	0.06342	0	0.01057	0	0
Erysipelotrichaceae_bacterium_21_3	0	0	0	0	0	0	0	0	0	0	0	0	0	0	0.00036	0
Escherichia_coli	0.05484	0.04986	0	0	0.02007	0	0.020795	0	0	0	0	0	0	0	1.53118	0.11591
Escherichia_unclassified	0.00341	0.00988	0	0.01486	0.02764	0	0.00929833	0	0	0	0.00693	0.00576	0.0151	0.00463167	0.25488	0
Eubacterium_biforme	0	0	0	0	0	0	0	0.05949	0.11666	0.05641	0.10901	0.0533	0.12219	0.0861767	0	0.00359
Eubacterium_eligens	0	0	0	0	0	0	0	0	0	0	0	0	0	0	0.09412	0.11642
Eubacterium_hallii	0	0	0	0	0	0	0	0	0	0	0	0	0	0	0.47827	0
Eubacterium_ramulus	0	0	0	0	0	0	0	0	0	0	0	0	0	0	0.02441	0.67048
Eubacterium_rectale	0	0	0	0	0	0	0	0	0	0	0	0	0	0	0.07419	8.23291
Eubacterium_siraeum	0	0	0	0	0	0	0	0	0	0	0	0	0	0	0.16269	0.26802
Eubacterium_ventriosum	0	0	0	0	0	0	0	0	0	0	0	0	0	0	0.05812	0
Faecalibacterium_prausnitzii	0	0	0	0	0	0	0	0.10449	0.12764	0.12258	0.30483	0.13373	0.21274	0.167668	3.04011	2.34736
Fusobacterium_gonidiaformans	0	0	0	0	0	0	0	0	0	0	0	0	0	0	0.0106	0
Haemophilus_parainfluenzae	0	0	0	0	0	0	0	0	0	0	0	0	0	0	0.00768	0
Holdemania_sp_AP2	0	0	0	0	0	0	0	0.23624	0.21333	0	0	0	0	0.0749283	0	0
Lachnospiraceae_bacterium_2_1_58FAA	0	0	0	0	0	0.0024	0.0004	0	0	0	0	0	0	0	0.07733	0
Lachnospiraceae_bacterium_3_1_46FAA	0	0.00051	0	0	0	0	8.5e-05	0	0	0	0	0	0	0	0	0.21387
Lachnospiraceae_bacterium_3_1_57FAA_CT1	0.98212	1.57766	0.92237	2.01245	1.01109	1.10298	1.26811	1.03042	2.18435	0.59691	1.37631	0.53046	1.48296	1.20023	0	0.01107
Lachnospiraceae_bacterium_5_1_63FAA	0	0	0	0	0	0	0	0	0	0	0	0	0	0	0.04701	0
Lachnospiraceae_bacterium_7_1_58FAA	0.00636	0.00782	0.00206	0	0	0.00027	0.00275167	0.00177	0	0	0.00399	0.00074	0.0022	0.00145	0.00186	0.01858
Lachnospiraceae_bacterium_8_1_57FAA	0	0	0.00788	0	0	0	0.00131333	0	0	0	0	0	0	0	0	0.01672
Lactobacillus_casei_paracasei	0	0	0	0	0	0	0	0	0	0	0	0	0	0	0.10034	0
Lactobacillus_crispatus	0	0	0	0	0	0	0	0	0	0	0	0	0	0	0.54942	0
Lactobacillus_fermentum	0	0	0	0	0	0	0	0	0	0	0	0	0	0	0.05405	0
Lactobacillus_gasseri	0	0	0	0	0	0	0	0	0	0	0	0	0	0	0.02804	0
Lactobacillus_gastricus	0	0	0	0	0	0	0	0	0	0	0	0	0	0	0.03662	0
Lactobacillus_mucosae	0	0	0	0	0	0	0	0	0	0	0	0	0	0	1.93472	0
Lactobacillus_salivarius	0	0	0	0	0	0	0	0	0	0	0	0	0	0	0.18452	0
Methanobrevibacter_smithii	0	0	0	0	0	0	0	0	0	0	0	0	0	0	1.78963	0
Methanobrevibacter_unclassified	0	0	0	0	0	0	0	0	0	0	0	0	0	0	0.0712	0
Methanosphaera_stadtmanae	0	0	0	0	0	0	0	0	0	0	0	0	0	0	0.30165	0
Mulikevirus_unclassified	0	0	0	0.00394	0.01642	0	0.00339333	0	0	0	0	0	0	0	0	0
Murine_osteosarcoma_virus	0.3699	0.02866	0.07772	0.08912	0.01431	0	0.0966183	0.40762	0.52284	0.37546	0.36568	0.31753	0.61598	0.434185	0	0
Odoribacter_unclassified	0	0	0	0.01202	0	0	0.00200333	0	0	0	0	0.00763	0	0.00127167	0	0.01455
Olsenella_unclassified	0	0	0	0	0	0	0	0	0	0	0	0	0	0	0.02689	0
Oscillibacter_unclassified	0.18194	0.16094	0.07734	0.1315	0.07981	0.05848	0.115002	0.72764	0.46612	0	0.1985	0	0.61553	0.334632	0.01795	0
Oxalobacter_formigenes	0	0	0	0	0	0	0	0.00207	0.01328	0.0021	0.00756	0	0.01095	0.00599333	0.00691	0
Parabacteroides_merdae	0.01663	0.03474	0.50163	0	0	0	0.0921667	0.22635	0.17138	0.03088	0.08882	0.11511	0.33012	0.160443	0.37426	0.67039
Parasutterella_excrementihominis	0.02793	0.00746	0.05733	0.20319	0.12511	0.13489	0.0926517	0.04485	0.06085	0.03328	0.05292	0.01216	0.01891	0.0371617	0.02704	0.04168
Parvimonas_unclassified	0	0	0	0	0	0	0	0	0	0	0	0	0	0	0.01193	0
Peptostreptococcaceae_noname_unclassified	0	0	0	0	0	0	0	0	0	0	0	0	0	0	0.07319	0
Phascolarctobacterium_succinatutens	0	0	0.63758	1.22394	0.64178	0.52669	0.504998	0	0	0	0	0	0	0	0.15477	0
Prevotella_copri	0	0	0	0	0	0	0	0	0	0	0	0	0	0	1.20649	0
Roseburia_hominis	0	0	0	0	0	0	0	0	0	0	0	0	0	0	0.01445	0.19745
Roseburia_intestinalis	0	0	0	0	0	0	0	0	0	0	0	0	0	0	0.00363	0.03665
Roseburia_unclassified	0.02139	0.03163	0.3776	0.00107	0.00342	0	0.0725183	0.21555	0.17492	0.10444	0.26202	0.15893	0.22239	0.189708	0.06472	0
Rothia_dentocariosa	0	0	0	0	0	0	0	0	0	0	0	0	0	0	0.00348	0
Rothia_unclassified	0	0	0	0	0	0	0	0	0	0	0	0	0	0	0.00635	0
Ruminococcus_bromii	0	0	0.01776	0	0	0	0.00296	0	0	0	0	0	0	0	5.17863	0
Ruminococcus_callidus	0	0	0	0	0	0	0	0	0	0	0	0	0	0	0.0056	0.12472
Ruminococcus_gnavus	0	0	0	0.03743	0.02635	0.05603	0.0199683	0	0	0	0	0	0	0	0.44535	0
Ruminococcus_lactaris	0	0	0	0	0	0	0	0.03673	0.03909	0.04069	0.0455	0.01809	0.03279	0.0354817	0	0.83945
Ruminococcus_torques	0.10082	0.03661	0.02648	0	0	0.01039	0.02905	0.01344	0.01444	0	0	0	0	0.00464667	0.86165	0.08852
Spleen_focus_forming_virus	0	0	0	0	0	0	0	0	0	0	0	0	0	0	0	0
Streptococcus_gordonii	0	0	0	0	0	0	0	0	0	0	0	0	0	0	0.01051	0
Streptococcus_mutans	0	0	0	0	0	0	0	0	0	0	0	0	0	0	0.11528	0
Streptococcus_parasanguinis	0	0	0	0	0	0	0	0	0	0	0	0	0	0	0.05807	0.01719
Streptococcus_salivarius	0	0	0	0	0	0	0	0	0	0	0	0	0	0	0.19318	0
Streptococcus_thermophilus	0	0	0	0	0	0	0	0	0	0	0	0	0	0	0.0029	0
Streptococcus_vestibularis	0	0	0	0	0	0	0	0	0	0	0	0	0	0	0.03214	0
Subdoligranulum_sp_4_3_54A2FAA	0	0	0	0	0	0	0	0	0	0	0	0	0	0	0	0.32757
Subdoligranulum_unclassified	1.01021	1.23043	0.21634	1.3536	0.83395	0.79124	0.905962	2.66013	2.55599	2.12527	3.41511	2.73647	4.03916	2.92202	7.05275	18.9218
Turicibacter_unclassified	0	0	0	0	0	0	0	0	0	0	0	0	0	0	0.00431	0
Veillonella_unclassified	0	0	0	0	0	0	0	0	0	0	0	0	0	0	0.00271	0

### Sheet: SpeciesProfile_W5
Species Name	S2	S4	S6	S8	S10	S12	Group 1	S14	S16	S18	S20	S22	S24	Group 2	Donor 1	Donor 2
Alistipes_putredinis	3.30416	2.28147	3.45098	1.59669	4.32353	6.73318	3.615	4.12098	3.45893	3.75263	6.0023	5.24869	5.85974	4.74055	0.12175	2.95749
Alistipes_senegalensis	0	0	0	0.00372	0.00156	0.00435	0.001605	0.00085	0.00033	0.00032	0.01325	0.01696	0.0179	0.00826833	0.42827	0.06863		Tumor Negative at week 2
Anaerofustis_stercorihominis	0	0	0	0.00149	0	0	0.000248333	0.05796	0.05642	0.06294	0.1037	0.09125	0.10386	0.079355	0	0		Tumor Negative at week 5
Bacteroidales_bacterium_ph8	0	0	0	0	0	0	0	0.1259	0.09729	0.05609	0.23	0.17633	0.22353	0.151523	0.14401	0.14824		Tumor Positive at week 2
Bacteroides_finegoldii	0	0	0	0	0	0	0	0.18649	1.09861	0.1752	0.02253	0.11248	0.13022	0.287588	0	0.1068		Tumor Positive at week 5
Bacteroides_thetaiotaomicron	0.00022	0	0.00049	0	0	0.00081	0.000253333	0.89923	1.23701	2.64236	3.25985	3.64945	2.7793	2.4112	0	0.00398
Coprococcus_comes	0	0	0	0.02002	0.01847	0	0.006415	0.13359	0.13429	0.2706	0.19653	0.2375	0.28615	0.209777	0.69499	0.93467		Taxa in bold - are common markers at week 2 and 5
Erysipelotrichaceae_bacterium_2_2_44A	0	0.00452	0.01414	0.03033	0.02615	0.01869	0.0156383	0.14595	0.25663	0.24888	0.28108	0.19093	0.26587	0.231557	0.00623	0
Erysipelotrichaceae_bacterium_6_1_45	0	0	0	0	0	0	0	0.01832	0.02061	0.01719	0.02141	0.01465	0.02562	0.0196333	0	0
Odoribacter_splanchnicus	0	0	0	0	0	0	0	0	0.16266	0	0.32851	0.37508	0.39295	0.209867	1.00495	0
Parabacteroides_goldsteinii	0	0	0	0	0	0	0	5.21252	3.45917	2.96434	4.23873	5.5053	5.00668	4.39779	0	0.41941
Akkermansia_muciniphila	1.98588	0.52632	1.93135	1.82967	2.26264	2.57938	1.85254	3.36637	2.92825	4.03527	4.16056	3.9758	3.85905	3.72088	0.71327	36.5426
Alistipes_onderdonkii	0.00698	0	0.00786	0.05021	0.04386	0.04486	0.0256283	1.9022	1.55711	1.15409	1.2005	1.10466	1.54935	1.41132	0.1295	0.19506
Bacteroides_cellulosilyticus	0.00027	0.0376	0.31981	2.73307	7.55074	8.60478	3.20771	62.0495	62.0862	52.8678	47.7504	49.6085	49.7273	54.015	0.00049	0.0616
Bacteroides_dorei	0	0	0.01384	0.0046	0.00284	0.0095	0.00513	3.92485	5.80078	6.18696	2.91339	3.17239	2.49917	4.08292	0.0054	2.15035
Barnesiella_intestinihominis	0.15687	0.06859	0.20101	1.17838	1.26739	1.54973	0.736995	4.59158	3.97473	4.11681	5.84528	5.32512	5.86905	4.95376	1.44658	0.35483
Bifidobacterium_longum	0.08097	0	0.00212	0	0	0	0.0138483	0.36165	0.28781	0.56147	0.46345	0.34428	0.40779	0.404408	11.8522	2.29847
Bifidobacterium_pseudocatenulatum	0	0	0	0	0	0	0	0.09627	0.11581	0.13057	0.00917	0.03411	0.0503	0.072705	27.6021	0.03153
Bilophila_unclassified	0.39593	0.32225	0.37816	0.37945	0.34251	0.23472	0.34217	0.4569	0.36864	0.5494	0.39777	0.39763	0.41264	0.430497	0.05115	3.16651
Bilophila_wadsworthia	0.00033	0.00533	0.00075	0.00463	0.00601	0.00282	0.00331167	0.0861	0.07416	0.10804	0.08972	0.07482	0.0846	0.08624	0	0.62652
Catenibacterium_mitsuokai	0	0	0	0	0	0	0	0.02635	0.00822	0.01048	0.01194	0.00423	0.00841	0.011605	0	0.00592
Collinsella_aerofaciens	0.02087	0.00972	0	0.00617	0.00611	0	0.007145	0.03145	0.02158	0.05457	0.01866	0.01319	0.01303	0.0254133	3.05384	1.046
Coprobacter_fastidiosus	0	0	0.00863	0.04208	0.08494	0.06548	0.0335217	0.08027	0.10673	0.17649	0.02132	0.00123	0.0925	0.0797567	0	0
Eubacterium_cylindroides	0	0	0	0	0	0	0	0.00075	0	0.01115	0	0	0	0.00198333	0	0
Holdemania_unclassified	0	0	0	0	0	0	0	0.08357	0.07092	0.10687	0	0	0	0.04356	0	0
Oscillibacter_sp_KLE_1745	0	0	0	0	0	0	0	0.32455	0.36579	0.73394	0	0	0	0.23738	0	0.36954
Roseburia_inulinivorans	0	0	0	0	0	0	0	0.14749	0.19828	0.07505	0	0	0	0.0701367	0.00557	0.32113
Sutterella_wadsworthensis	0	0	0	0	0	0	0	0.18848	0.32946	0.21175	0.17832	0.19972	0.15002	0.209625	0	1.55831
Alistipes_finegoldii	0.00401	0	0	0.01038	0.00228	0.02004	0.00611833	0	0	0	0	0	0	0	0.18157	0
Bacteroides_caccae	0.0318	0.54301	2.40653	2.87346	3.61117	5.48828	2.49238	0	0	0	0	0	0	0	1.1524	0
Bacteroides_xylanisolvens	3.04921	2.92343	3.2914	5.79799	12.9037	9.54895	6.25244	0	0	0	0	0	0	0	0.03198	0
Clostridiales_bacterium_1_7_47FAA	0.01163	0.01223	0.01843	0.21883	0.10094	0.0336	0.0659433	0	0	0	0	0	0	0	0	0.00466
Clostridium_asparagiforme	0	0	0.00259	0.11589	0.06284	0.02358	0.03415	0	0	0	0	0	0	0	0	0.01176
Clostridium_hathewayi	0.55248	0.21717	1.64481	1.26326	1.63521	0.46938	0.963718	0	0	0	0	0	0	0	0	0
Clostridium_hylemonae	0	0	0	0.20101	0.24772	0.06387	0.0854333	0	0	0	0	0	0	0	0	0
Clostridium_symbiosum	0.22475	0.15746	0.23079	0.67	0.50159	0.16675	0.325223	0	0	0	0	0	0	0	0	0
Coprococcus_sp_ART55_1	1.11998	0.21754	1.03591	0.78718	0.78908	0.61152	0.760202	0	0	0	0	0	0	0	12.4678	0.84457
Flavonifractor_plautii	0.01995	0.01312	0.01072	0.00241	0.00079	0	0.00783167	0	0	0	0	0	0	0	0	0
Holdemania_filiformis	0.01052	0.01723	0.01005	0.09007	0.05856	0.03769	0.0373533	0	0	0	0	0	0	0	0.01567	0.11476
Ruminococcus_obeum	0.0051	0.01575	0.01282	0.04552	0.0412	0.00611	0.0210833	0.00036	0	0	0	0	0.00039	0.000125	0.65875	0.37296
Bacteroides_faecis	7.55421	3.54871	5.2445	1.4048	2.06945	3.18173	3.8339	0	0	0	0	0	0	0	0.1054	0
Bacteroides_fragilis	1.59752	0.98277	1.66064	0.52698	0.43092	0.50197	0.950133	0	0	0	0	0	0	0	0.00593	0
Bacteroides_salyersiae	0.89462	0.18553	0.74652	0.33335	0.50533	0.85019	0.585923	0	0	0	0	0	0	0	0.00684	0
Bacteroides_uniformis	44.0236	38.8509	12.388	6.79488	3.92687	2.00085	17.9975	0.5779	0.71576	0.43868	3.89394	0.71612	1.35069	1.28218	3.52967	0.46587
Bifidobacterium_breve	0.06805	0.34018	0.00158	0	0	0	0.0683017	0	0	0	0	0	0	0	0	0
Clostridium_bolteae	3.37228	5.13017	0.67058	0.31676	0.31855	0.07793	1.64771	0	0	0	0	0	0	0	0.02895	0
Desulfovibrio_piger	0.01159	0.03114	0.02897	0.02255	0.00852	0.01875	0.0202533	0	0	0	0	0	0	0	0.11958	1.51904
Lachnospiraceae_bacterium_5_1_57FAA	0.00314	0.00197	0.00217	0	0	0	0.00121333	0	0	0	0	0	0	0	0	0
Parabacteroides_distasonis	1.09382	0.69284	0.85237	0.78764	0.14266	0.71573	0.714177	0	0	0	0	0	0	0	0	0
Parabacteroides_unclassified	13.8656	8.18069	10.4304	9.95156	5.66519	7.75731	9.30846	0	2.15234	4.88438	3.51439	5.842	3.48716	3.31338	0	0
Paraprevotella_clara	0.70231	0.53242	0.21255	0.48472	0.49275	0.44921	0.478993	0	0	0	0	0	0	0	0.00129	0
Paraprevotella_unclassified	2.58526	1.87317	0.60594	1.98414	1.35514	1.72898	1.68877	0	0	0	0	0	0	0	0.01845	0
Paraprevotella_xylaniphila	0.03669	0.03305	0.00755	0.02909	0.01932	0.01832	0.0240033	0	0	0	0	0	0	0	0	0
Acidaminococcus_intestini	0	0	0	0	0	0		0	0	0	0	0	0		0.00367	0
Acidaminococcus_sp_HPA0509	0	0	0	0	0	0		0	0	0	0	0	0		0.44408	0
Acidaminococcus_unclassified	0	0	0	0	0	0		0	0	0	0	0	0		0.17212	0
Actinomyces_graevenitzii	0	0	0	0	0	0		0	0	0	0	0	0		0	0.00444
Actinomyces_odontolyticus	0	0	0	0	0	0		0	0	0	0	0	0		0	0.00839
Actinomyces_viscosus	0	0	0	0	0	0		0	0	0	0	0	0		0.01263	0
Adlercreutzia_equolifaciens	0	0	0	0.00221	0	0		0.00138	0	0	0.02167	0.01078	0.01572		0	0.0225
Alistipes_indistinctus	0.26287	0.11383	0.32542	0.19323	0.11273	0.15209		0.1275	0.1104	0.10668	0.25217	0.25693	0.27008		0.00882	0.03527
Alistipes_shahii	0.10279	0.01193	0.58102	0.34655	0.54785	0.6064		0.015	0.02078	0.04043	0.23441	0.84369	0.51576		2.39911	0.23149
Alistipes_sp_AP11	0	0	0	0	0	0		0	0	0	0.20052	0	0.18957		0.30536	0.31319
Alloscardovia_omnicolens	0	0	0	0	0	0		0	0	0	0	0	0		0.00426	0
Anaerostipes_hadrus	0	0	0	0.00343	0	0		0	0	0	0	0	0		0.08054	0
Anaerotruncus_colihominis	0.03347	0.01605	0.00046	0.00453	0.0016	0		0	0	0	0	0	0		0	0.00201
Anaerotruncus_unclassified	0	0.00965	0	0	0.00653	0		0	0	0	0	0	0		0	0.01216
Bacteroides_coprocola	0	0	0	0	0	0		0	0	0	0	0	0		0.59848	0
Bacteroides_coprophilus	0	0	0	0	0	0		0	0	0	0	0	0		0.06037	0
Bacteroides_eggerthii	8.95583	12.5915	0	0	0	0		0	0	0	0	0	0		0.08757	0
Bacteroides_intestinalis	0	0.1344	10.4917	45.1196	15.3488	29.5061		0	0.00035	0	0.00032	0	0		0.03948	0
Bacteroides_ovatus	1.55723	16.3771	37.1614	7.10951	29.0976	11.9216		4.52066	4.76566	7.99729	5.36503	6.42699	6.36296		0.29339	0.00583
Bacteroides_stercoris	0	0	0	0	0	0		0	0	0	0.06634	0.1701	0.06111		0	4.17182
Bacteroides_vulgatus	0.20429	0.10766	0.13195	0.21869	0.12419	0.24424		0.34128	0.22575	0.13723	0.15101	0.09045	0.17501		0.58441	0.18254
Bifidobacterium_adolescentis	0	0	0	0	0	0		0	0	0	0	0	0		0	3.56206
Bifidobacterium_bifidum	0	0	0	0	0	0		0	0	0	0	0	0		0	0.0179
Bifidobacterium_catenulatum	0	0	0	0	0	0		0	0	0	0	0	0		0.00779	0.00065
Bifidobacterium_dentium	0	0	0	0	0	0		0	0	0	0	0	0		0.08109	0
Burkholderiales_bacterium_1_1_47	0.02765	0.00254	0.13491	0.03691	0.04157	0.03094		0	0	0	0.00344	0.00472	0.00415		0	0.00312
Clostridiaceae_bacterium_JC118	0	0	0.0154	0.03119	0.13301	0.07737		0	0	0	0	0	0		0	0
Clostridium_bartlettii	0	0	0	0	0	0		0	0	0	0	0	0		0.24928	0
Clostridium_bolteae	3.37228	5.13017	0.67058	0.31676	0.31855	0.07793		0	0	0	0	0	0		0	0.00208
Clostridium_citroniae	0.00028	0	0	0.00466	0.00268	0		0.26917	0.35967	0.68434	0.67485	0.42303	0.78813		0	0.02403
Clostridium_innocuum	0.14497	0.3981	0.07437	0.04801	0.03269	0.01908		0.2429	0.41118	0.38763	0.47195	0.31097	0.4404		0	0
Clostridium_leptum	0	0	0	0	0	0		0	0	0	0.0053	0	0		0.015	0.77484
Clostridium_ramosum	0	0	0.04336	0.04294	0.02685	0.00343		0	0	0	0	0	0		0	0
Clostridium_sp_ATCC_BAA_442	0	0	0	0	0	0		0	0	0.64855	0	0	0		0	0
Clostridium_sp_L2_50	0	0	0	0	0	0		0	0	0	0	0	0		0.48231	0
Coprobacillus_unclassified	0	0	0.13504	0.1454	0.0856	0.03738		0	0	0	0	0	0		0	0
Coprococcus_catus	0	0	0	0	0	0		0	0	0	0	0	0		0.387	0.20787
Coriobacteriaceae_bacterium_phI	0	0	0	0	0	0		0	0	0	0	0	0		0	0
Desulfovibrio_desulfuricans	0	0	0	0	0	0		0	0	0.0052	0	0	0		0	0
Dialister_invisus	0	0	0	0	0	0		0	0	0	0	0	0		0	0.06533
Dorea_formicigenerans	0	0	0	0	0	0		0	0	0	0	0	0		0.39621	0.24732
Dorea_longicatena	0	0	0.00719	0	0	0		0	0	0	0	0	0		0.83418	0.10899
Dorea_unclassified	0	0	0	0.04934	0.03279	0.01244		0.07645	0.05889	0.00911	0	0.11696	0		0	0
Erysipelotrichaceae_bacterium_21_3	0	0	0	0	0	0		0	0	0	0	0	0		0.00036	0
Escherichia_coli	0	0	0	0.01325	0	0.00737		0.01839	0.01017	0	0	0	0		1.53118	0.11591
Escherichia_unclassified	0	0	0.0058	0.00121	0.01975	0.01169		0	0	0	0	0	0		0.25488	0
Eubacterium_biforme	0	0	0	0	0	0		0.01813	0.02775	0.03762	0.0758	0.06105	0.06804		0	0.00359
Eubacterium_eligens	0	0	0	0	0	0		0	0	0	0	0	0		0.09412	0.11642
Eubacterium_hallii	0	0	0	0	0	0		0	0	0	0	0	0		0.47827	0
Eubacterium_ramulus	0	0	0	0	0	0		0	0	0	0	0	0		0.02441	0.67048
Eubacterium_rectale	0	0	0	0	0	0		0	0	0	0	0	0		0.07419	8.23291
Eubacterium_siraeum	0	0	0	0	0	0		0	0	0	0	0	0		0.16269	0.26802
Eubacterium_ventriosum	0	0	0	0	0	0		0	0	0	0	0	0		0.05812	0
Faecalibacterium_prausnitzii	0	0	0	0	0	0		0.08078	0.10269	0	0.14711	0.14564	0.13929		3.04011	2.34736
Fusobacterium_gonidiaformans	0	0	0	0	0	0		0	0	0	0	0	0		0.0106	0
Haemophilus_parainfluenzae	0	0	0	0	0	0		0	0	0	0	0	0		0.00768	0
Holdemania_sp_AP2	0	0	0	0	0	0		0	0	0	0	0	0		0	0
Lachnospiraceae_bacterium_2_1_58FAA	0	0	0	0	0	0		0	0	0	0	0	0		0.07733	0
Lachnospiraceae_bacterium_3_1_46FAA	0	0	0	0	0	0		0	0	0	0	0	0		0	0.21387
Lachnospiraceae_bacterium_3_1_57FAA_CT1	0.77176	1.15122	0.90054	0.97311	0.72529	0.41228		0.51503	0.21742	0.78054	1.95101	1.05857	1.91455		0	0.01107
Lachnospiraceae_bacterium_5_1_63FAA	0	0	0	0	0	0		0	0	0	0	0	0		0.04701	0
Lachnospiraceae_bacterium_7_1_58FAA	0.00394	0.00221	0.00432	0.00663	0.00861	0.00722		0.00068	0.00231	0	0.00314	0.0014	0.00217		0.00186	0.01858
Lachnospiraceae_bacterium_8_1_57FAA	0.04333	0	0	0.03517	0.02161	0		0	0	0	0	0	0		0	0.01672
Lactobacillus_casei_paracasei	0	0	0	0	0	0		0	0	0	0	0	0		0.10034	0
Lactobacillus_crispatus	0	0	0	0	0	0		0	0	0	0	0	0		0.54942	0
Lactobacillus_fermentum	0	0	0	0	0	0		0	0	0	0	0	0		0.05405	0
Lactobacillus_gasseri	0	0	0	0	0	0		0	0	0	0	0	0		0.02804	0
Lactobacillus_gastricus	0	0	0	0	0	0		0	0	0	0	0	0		0.03662	0
Lactobacillus_mucosae	0	0	0	0	0	0		0	0	0	0	0	0		1.93472	0
Lactobacillus_salivarius	0	0	0	0	0	0		0	0	0	0	0	0		0.18452	0
Methanobrevibacter_smithii	0	0	0	0	0	0		0	0	0	0	0	0		1.78963	0
Methanobrevibacter_unclassified	0	0	0	0	0	0		0	0	0	0	0	0		0.0712	0
Methanosphaera_stadtmanae	0	0	0	0	0	0		0	0	0	0	0	0		0.30165	0
Mulikevirus_unclassified	0	0	0.00319	0.03161	0	0		0	0	0	0	0	0		0	0
Murine_osteosarcoma_virus	0.27309	0	0.05567	0.06938	0.225	0.10672		0.34228	0.62866	0.53035	0.12889	0.10423	0.18804		0	0
Odoribacter_unclassified	0	0	0	0	0	0		0.01401	0	0.03587	0	0	0		0	0.01455
Olsenella_unclassified	0	0	0	0	0	0		0	0	0	0	0	0		0.02689	0
Oscillibacter_unclassified	0.25072	0.08868	0.18957	0.17018	0.12097	0.06316		0.28411	0.16469	0	0.49369	0.51978	0.44087		0.01795	0
Oxalobacter_formigenes	0.00327	0	0	0.00086	0.00324	0.00607		0.00291	0.00547	0	0.00485	0.0069	0.00204		0.00691	0
Parabacteroides_merdae	0	0	0.02144	0.01247	0.45139	0.49296		0.26082	0.38221	0.30876	0	0.01398	0.01949		0.37426	0.67039
Parasutterella_excrementihominis	0.05547	0.01173	0.17055	0.19563	0.08904	0.07608		0.02659	0.02424	0.01742	0.06904	0.07057	0.03021		0.02704	0.04168
Parvimonas_unclassified	0	0	0	0	0	0		0	0	0	0	0	0		0.01193	0
Peptostreptococcaceae_noname_unclassified	0	0	0	0	0	0		0	0	0	0	0	0		0.07319	0
Phascolarctobacterium_succinatutens	0	0	0.69955	1.02147	0.75942	0.89049		0	0	0	0	0	0		0.15477	0
Prevotella_copri	0	0	0	0	0	0		0	0	0	0	0	0		1.20649	0
Roseburia_hominis	0	0	0	0	0	0		0	0	0	0	0	0		0.01445	0.19745
Roseburia_intestinalis	0	0	0	0	0	0		0	0	0	0	0	0		0.00363	0.03665
Roseburia_unclassified	0.09933	0.05036	0.10689	0.74534	0.56313	0.24151		0.03787	0	0.03613	0.11762	0.16514	0.18834		0.06472	0
Rothia_dentocariosa	0	0	0	0	0	0		0	0	0	0	0	0		0.00348	0
Rothia_unclassified	0	0	0	0	0	0		0	0	0	0	0	0		0.00635	0
Ruminococcus_bromii	0	0	0	0	0	0		0	0	0	0	0	0		5.17863	0
Ruminococcus_callidus	0	0	0	0	0	0		0	0	0	0	0	0		0.0056	0.12472
Ruminococcus_gnavus	0.02682	0	0.02136	0.01	0	0		0	0	0	0	0	0		0.44535	0
Ruminococcus_lactaris	0	0	0	0	0	0		0.0207	0.01657	0.02756	0.03564	0.02124	0.0375		0	0.83945
Ruminococcus_torques	0	0	0	0	0	0.01558		0	0	0	0	0	0		0.86165	0.08852
Spleen_focus_forming_virus	0	0.12874	0	0	0	0		0	0	0	0	0	0		0	0
Streptococcus_gordonii	0	0	0	0	0	0		0	0	0	0	0	0		0.01051	0
Streptococcus_mutans	0	0	0	0	0	0		0	0	0	0	0	0		0.11528	0
Streptococcus_parasanguinis	0	0	0	0	0	0		0	0	0	0	0	0		0.05807	0.01719
Streptococcus_salivarius	0	0	0	0	0	0		0	0	0	0	0	0		0.19318	0
Streptococcus_thermophilus	0	0	0	0	0	0		0	0	0	0	0	0		0.0029	0
Streptococcus_vestibularis	0	0	0	0	0	0		0	0	0	0	0	0		0.03214	0
Subdoligranulum_sp_4_3_54A2FAA	0	0	0	0	0	0		0	0	0	0	0	0		0	0.32757
Subdoligranulum_unclassified	0.07823	0.7753	0.74562	0.53929	0.41795	0.59571		2.9122	0.69336	0.93952	3.87466	2.44707	2.8993		7.05275	18.9218
Turicibacter_unclassified	0	0	0	0	0	0		0	0	0	0	0	0		0.00431	0
Veillonella_unclassified	0	0	0	0	0	0		0	0	0	0	0	0		0.00271	0

### Sheet: Metadata
	Mouse	Week	Donor	TumorVolume
S1	2 _1	2	1	NA
S2	2 _1	5	1	N/A
S3	2 _2	2	1	NA
S4	2 _2	5	1	278.557
S5	4 _1	2	1	NA
S6	4 _1	5	1	184.842
S7	4 _2	2	1	NA
S8	4 _2	5	1	51.1895
S9	4 _3	2	1	NA
S10	4 _3	5	1	8.73169
S11	4 _4	2	1	NA
S12	4 _4	5	1	94.3836
S13	5 _1	2	2	NA
S14	5 _1	5	2	0
S15	5 _2	2	2	NA
S16	5 _2	5	2	23.0409
S17	5 _3	2	2	NA
S18	5 _3	5	2	0
S19	7 _1	2	2	NA
S20	7 _1	5	2	7.94145
S21	7 _2	2	2	NA
S22	7 _2	5	2	27.3556
S23	7 _3	2	2	NA
S24	7 _3	5	2	40.9838
S25	Donor1	0	0	NA
S29A	Donor2	0	0	NA

### Sheet: W2
																									Effect Size	V3
												Ruminococcus_lactaris	0.000568762	-0.19799	0.508583	-0.224479	-0.244067	-0.00810758	0.0243197					Ruminococcus_lactaris	-0.0456473	1		-0.0456473			0	1		-0.76451
												Erysipelotrichaceae_bacterium_6_1_45	-0.056018	-0.05689	0.0930623	-0.228544	-0.16148	-0.11776	-0.0209191					Erysipelotrichaceae_bacterium_6_1_45	0.0348065	1		0.0348065			0	0		-0.678502
												Anaerofustis_stercorihominis	0.263572	0	0	0.13579	0.10237	0	-0.0480671					Anaerofustis_stercorihominis	0.105624	1		0.105624			0	0		-0.654611
												Coprococcus_comes	-0.412155	-0.168741	0.232438	0.427702	0.0195276	-0.425008	-0.329464					Coprococcus_comes	-0.233548	0.0569145		-0.233548			0.953488	1		-0.625302
												Bacteroides_finegoldii	-0.278232	-0.106672	0.0129429	-0.193419	-0.0415712	0.124944	0.187272					Bacteroides_finegoldii	-0.00828945	1		-0.00828945			0	0.526316		-0.621164
												Bacteroides_thetaiotaomicron	0.0285465	-0.522373	0.0386041	-0.202041	0.0104498	0.157252	0.181969					Bacteroides_thetaiotaomicron	0.0595025	1		0.0595025			0	0.414634		-0.750175
												Bacteroidales_bacterium_ph8	0.369086	0.0574906	-0.289192	-0.00373778	-0.332783	-0.147732	0.154087					Bacteroidales_bacterium_ph8	-0.0495629	1		-0.0495629			0.692308	0.74359		-0.754953
												Parabacteroides_goldsteinii	0.0698763	-0.275737	0.389076	-0.305519	-0.0754627	0.104894	-0.0450797					Parabacteroides_goldsteinii	-0.0498999	1		-0.0498999			0	0.368421		-0.721506
												Odoribacter_splanchnicus	0.41122	0	0.478506	0.571317	-0.0989043	0.116601	0.310573					Odoribacter_splanchnicus	0.213134	0.108519		0.213134			1	0		-0.710441
												Erysipelotrichaceae_bacterium_2_2_44A	0.0336446	0	0.201996	-0.294542	-0.021547	0.105529	0.106362					Erysipelotrichaceae_bacterium_2_2_44A	0.130566	1		0.130566			0.183673	0		-0.756266
												Alistipes_putredinis	0.352285	0.0729617	0.152505	-0.0326435	0.197675	0.00703253	0.344309					Alistipes_putredinis	0.120038	1		0.120038			0	0.36		-0.656038
												Clostridiales_bacterium_1_7_47FAA	-0.0552159	0	-0.322259	-0.342267	0.323518	0.305101	0.125796					Clostridiales_bacterium_1_7_47FAA	0.290281	0.00471313		0.290281			0	0.368421		0.645856
												Clostridium_symbiosum	-0.0245007	0.252363	0.345793	0.495049	0.235112	0.511273	0.559765					Clostridium_symbiosum	0.61206	2.62507e-12		0.61206			0	0		0.765091
												Bacteroides_caccae	0.448259	-0.498327	0.380469	-0.117835	0.269455	0.203123	0.11281					Bacteroides_caccae	0.221015	0.0653965		0.221015			0.526316	0		0.655792
												Clostridium_hathewayi	-0.0621896	0.153386	0.0921725	-0.299214	0.0585571	0.335771	0.254757					Clostridium_hathewayi	0.513378	3.30748e-09		0.513378			0	0		0.625983
												Bacteroides_xylanisolvens	0.301754	-0.222176	0.262135	-0.024999	0.184529	0.0907256	0.095519					Bacteroides_xylanisolvens	0.0208747	1		0.0208747			0.368421	0		0.635919
												Ruminococcus_obeum	-0.351065	-0.192841	0.00963959	0.00126927	0.0378602	-0.127235	-0.319961					Ruminococcus_obeum	-0.207655	0.117791		-0.207655			1	0.954546		0.625302
												Alistipes_finegoldii	0.181209	0.183407	-0.0193875	0.219926	-0.0895239	0.353727	0.0959556					Alistipes_finegoldii	0.124508	1		0.124508			1	0		0.833706
												Flavonifractor_plautii	0.138668	0.527461	-0.314308	0.250659	0.231424	0.142335	0.270738					Flavonifractor_plautii	0.293165	0.00352552		0.293165			0	0		0.823153
												Holdemania_filiformis	0.115364	-0.187937	0.250992	0.200045	-0.322721	0.284703	0.0649856					Holdemania_filiformis	0.0871381	1		0.0871381			0.526316	1		0.854813
												Clostridium_asparagiforme	0.360643	0	0.147417	-0.219323	-0.0718029	0.0326606	0.0376503					Clostridium_asparagiforme	0.252938	0.0288497		0.252938			0	0.75		0.662223
												Clostridium_hylemonae	0.32422	0.247576	0	0	0.0457305	0.124023	0.16774					Clostridium_hylemonae	0.246434	0.0288497		0.246434			0	0		0.662223
												Coprococcus_sp_ART55_1	-0.0166822	-0.0781999	0.176665	0.254181	-0.139221	-0.351321	-0.39654					Coprococcus_sp_ART55_1	-0.140685	1		-0.140685			1	0.777778		0.662223
													FengQ_2015	HanniganGD_2017	ThomasAM_2018a	ThomasAM_2018b	VogtmannE_2016	YuJ_2015	ZellerG_2014

### Sheet: W5
																-1
		Barnesiella_intestinihominis	0.359404	-0.120118	-0.428428	0.0837029	0.0794292	0.227594	0.179494		Barnesiella_intestinihominis		0.103273			-0.605924			0.44	0.2
		Akkermansia_muciniphila	0.0781521	-0.116151	-0.357716	0.446087	-0.0388343	0.454066	0.3239		Akkermansia_muciniphila		0.106425			-0.724375			0.12	1
		Alistipes_onderdonkii	0.257978	0.295447	0.405884	-0.0134924	0.0606491	0.294896	0.379776		Alistipes_onderdonkii		0.174698			-0.701596			0.469388	0.510204
		Bacteroides_cellulosilyticus	0.255147	-0.199818	0.174103	0.130875	-0.0145966	-0.0655594	0.288794		Bacteroides_cellulosilyticus		0.0301972			-0.733487			0.08	0.2
		Bacteroides_dorei	0.283311	0.138466	-0.251696	-0.534002	-0.354524	0.20728	0.0876425		Bacteroides_dorei		0.098857			-0.692485			0.291667	0.541667
		Bilophila_wadsworthia	0.36059	0	0.200442	-0.125656	0.133882	0.387835	0.238118		Bilophila_wadsworthia		0.307673			-0.838271			0	1
		Bilophila_unclassified	0.350438	0.248492	-0.158171	0.155203	0.0106481	0.278863	0.497485		Bilophila_unclassified		0.30226			-0.678817			0	1
		Coprobacter_fastidiosus	0.188244	0	0.27576	-0.548513	0.0226166	-0.312386	0.166223		Coprobacter_fastidiosus		0.0848993			-0.592257			0	0
		Sutterella_wadsworthensis	0.335076	0	0.12993	-0.21437	-0.0393725	0.173488	-0.0984452		Sutterella_wadsworthensis		0.16649			-0.678502			0	1
		Bifidobacterium_pseudocatenulatum	-0.17409	-0.291162	-0.397993	-0.354913	0.189292	0.188505	-0.418552		Bifidobacterium_pseudocatenulatum		-0.150038			-0.707171			1	0.384615
		Collinsella_aerofaciens	-0.35412	0.0496325	-0.607729	-0.0388455	-0.072173	0.368359	-0.215829		Collinsella_aerofaciens		-0.0300214			-0.767123			1	0.955556
		Bifidobacterium_longum	-0.243593	0.048641	-0.841566	-0.229618	-0.303273	-0.009072	-0.433138		Bifidobacterium_longum		-0.229347			-0.67614			1	0.955556
		Catenibacterium_mitsuokai	0.338071	-0.104864	-0.0252177	-0.0741652	-0.267829	-0.0116759	-0.133213		Catenibacterium_mitsuokai		0.203905			-0.793179			0	0.421053
		Holdemania_unclassified	-0.286238	-0.0133746	-0.228439	0.048519	0.0844342	-0.0735065	-0.0225523		Holdemania_unclassified		-0.0434361			-0.677945			0	0
		Roseburia_inulinivorans	0.0859703	-0.0898934	0.391206	-0.449845	-0.0558307	-0.343962	0.227775		Roseburia_inulinivorans		-0.056053			-0.596823			0.636364	1
		Oscillibacter_sp_KLE_1745	0.37411	0	-0.477824	-0.0226054	0.3234	0.302891	0.10386		Oscillibacter_sp_KLE_1745		0.11262			-0.637384			0	0.757576
		Bacteroides_fragilis	0.436775	-0.115666	0.448478	0.220214	0.306416	0.120241	0.30497		Bacteroides_fragilis		0.392621			0.794899			0.368421	0
		Desulfovibrio_piger	0.0129123	0	0.281507	0.169097	-0.0235032	-0.327962	0.235441		Desulfovibrio_piger		0.119037			0.804835			0.948718	1
		Parabacteroides_distasonis	0.386454	-0.0299762	0.238019	0.147585	0.00163035	0.163393	-0.00274908		Parabacteroides_distasonis		0.117108			0.745218			0	0
		Bacteroides_salyersiae	0.269882	0	0.249236	-0.182409	0.154009	0.0958448	0.26285		Bacteroides_salyersiae		0.259885			0.635919			0.368421	0
		Paraprevotella_clara	0.370491	0	0.0963878	0.203903	-0.323444	0.094731	-0.147978		Paraprevotella_clara		0.123067			0.625983			0.368421	0
		Paraprevotella_xylaniphila	0.219971	0	-0.26565	0.0735061	-0.265513	-0.104986	-0.0408902		Paraprevotella_xylaniphila		0.0722057			0.665728			0	0
		Paraprevotella_unclassified	0.383726	0.306388	0.0649041	0.209938	-0.398402	0.089704	-0.0665642		Paraprevotella_unclassified		0.140185			0.685601			0.368421	0
		Bacteroides_faecis	0.086041	0.306049	-0.0862412	-0.155454	0.3324	0.137619	-0.0677493		Bacteroides_faecis		0.100115			0.765091			0.384615	0
		Clostridium_bolteae	0.220003	0.269343	-0.282133	-0.444302	0.189256	0.329481	0.133101		Clostridium_bolteae		0.299496			0.715409			0	0.3
		Parabacteroides_unclassified	0.259066	-0.250945	0.239515	-0.276391	0.141739	0.0467734	-0.0748393		Parabacteroides_unclassified		0.15375			0.756266			0	0
		Bacteroides_uniformis	0.258377	-0.21581	0.119245	-0.182887	-0.249554	-0.0707878	0.221257		Bacteroides_uniformis		0.0115543			0.75171			0.56	0.12
		Bifidobacterium_breve	-0.210944	0	0.250809	0.148262	0.154698	-0.207963	-0.340517		Bifidobacterium_breve		-0.0763795			0.675737			0	0
